# AI discovery of sequence rules for RNA polymerase II pausing revises the pause-release model of gene activation

**DOI:** 10.64898/2026.09.18.752771

**Authors:** Nova Fong, Nicolas Huynh, Benjamin Erickson, Ryan M. Sheridan, Srinivas Ramachandran, Mihaela van der Schaar, David L. Bentley

## Abstract

The promoter-proximal pause (PPP), at most metazoan genes, is believed to prime transcriptional activation by release of paused RNAPII into the gene. We tested the pause-release model by abolishing the PPP and monitoring gene activation. An LLM-guided AI discovered that upstream G’s and a G T/C dinucleotide robustly discriminates pauses from non-pauses. Insertion of G-less sequences into NDRG1 and HSP90AA1 abolished the PPP in an orientation-dependent way, but did not impair activation by hypoxia or heat-shock. Hence pause-release is dispensable for these responses. The 5′ peak of RNAPII detected by ChIP persisted even when pausing, detected by NET-seq was absent. Instead of pausing, these promoter-proximal polymerases may undergo abortive initiation. RNAPII C-terminal domain (CTD) deletion suppresses the PPP and shifts it upstream without affecting sequence-dependent pausing, consistent with promoter-tethering by this IDR. We propose that PPP formation is initiated by G-dependent arrest, and stabilized by multiple factors including CTD-dependent tethering.
