## Supplementary material for "AI discovery of sequence rules for RNA polymerase II pausing revises the pause-release model of gene activation": DEFT metrics

### Sheet: Sheet1
Metric	Value
Number of test samples	48357
Positive samples (pauses)	24178
Negative samples (non-pauses)	24179
Accuracy	0.8723
F1 score	0.8704
Precision	0.884
Recall	0.8572
AUPRC	0.901
AUROC	0.9211
Definition of the metrics:
Let TP, TN, FP and FN denote the numbers of true positives, true negatives, false positives and false negatives, respectively, with pauses defined as the positive class. We computed accuracy as (TP+TN)/(TP+TN+FP+FN), precision as TP/(TP+FP), recall as TP/(TP+FN), and the F1 score as the harmonic mean of precision and recall. We additionally report the area under the precision–recall curve (AUPRC)…
