## Supplementary material for "AI discovery of sequence rules for RNA polymerase II pausing revises the pause-release model of gene activation": Oligonucleotides

### Sheet: Sheet1
trRNA
NDRG1 crRNA	5'-/АltR1/rGrGrА rCrGrU rArArA rCrArA rArCrC rUrCG ‹CrCrG rUrUrU rUrArG rArGrC rUrArUrGrCrU /AItR2/
NDRG1 Gless HDR fw	G*C*GGGGAAGGGGTGTGTCCCGGCTGCGTGCTGGGACTGCGAGGGTCTGGGAGGGGCGAGGCGCGGGGGCGGGGCCGCGGCGCCTATAAAGTCGCCCTCCGCCCGGACGTAAACaaacctc CTCCATACCCTTCCTCCATCTATAC
NDRG1 Gless HDR rev	C*g*ggcttacctaacgcgagggagaaaggaaaggacggtgccgaggctggcggcccagcgccccgcggaagccgagggcggatggtgaactgacgagcttcagcaccagctgggagccaggc GGGAGTGGAATGAGAAATGAGTG
NDRG1 Cless HDR fw	G*C*GGGGAAGGGGTGTGTCCCGGCTGCGTGCTGGGACTGCGAGGGTCTGGGAGGGGCGAGGCGCGGGGGCGGGGCCGCGGCGCCTATAAAGTCGCCCTCCGCCCGGACGTAAACaaacctc GGGAGTGGAATGAGAAATGAGTG
NDRG1 Cless HDR rev	C*g*ggcttacctaacgcgagggagaaaggaaaggacggtgccgaggctggcggcccagcgccccgcggaagccgagggcggatggtgaactgacgagcttcagcaccagctgggagccaggc CTCCATACCCTTCCTCCATCTATAC
NDRG1 diag fw	CTACGACTGCTTGCGCAACAGGC
NDRG1 diag rev	Gtcgcgcctgggagaagagggcg
NDRG1 RT-PCR fw	CTC AAG ATG GCG GAC TGT G
NDRG1 RT-PCR rev	CGA AGT ACT TGA AGG CCT CAG
HSP90AA1 crRNA	5'-/AltR1/rGrArCrCrArArCrGrGrCrArCrArGrCrCrArCrArCrGrUrUrUrUrArGrArGrCrUrArUrGrCrU/AltR2/
HSP90AA1 Gless HDR fw	G*C*GGCCGCGGCGGCGGCTGGGGAGGGTTCTTCCGGAAGGTTCGGGAGGCTTCTGGAAAAAGCGCCGCGCGCTGGGCGGGCCCGTCGCTATATAAGGCAGGCGCGGGGGTGGCGCGTCaattacttcCTCCATACCCTTCCTCCATCTATAC
HSP90AA1 Gless HDR rev	C*C*TCCGCCCCGCGCCAGCCGCCCCCAGTCCCGGTCCCCAGTCCACCTCCACAGGCCCCCACAACCACCCGTCACcttggctaagtgaccgcacaggaccaacggcacagccacaccaggacgcGGGAGTGGAATGAGAAATGAGTG
HSP90AA1 diag fw	GTTCGGGAGGCTTCTGGAAAAAGC
HSP90AA1 diag rev	GTCCCGAGGCCTCCGGAATAGAAAG
ACTB RT-PCR fw	GAC TGG GCC ATT CTC CTT A
ACTB RT-PCR rev	GTT GTT ACA GGA AGT CCC TTG
